# Population density triggers wing dimorphism via *NlNompC*-mediated insulin signaling in *Nilaparvata lugens*

**DOI:** 10.1101/2025.10.10.681384

**Authors:** Miao-Miao Tian, Yun-Fei Li, Zhuang-Zhuang Qiao, Xun-Kun Zhu, Dong Wen, Shu-Chang Wang, Wei-Hua Ma, Zhi-Hui Zhu, Hong-Xia Hua

## Abstract

The *Nilaparvata lugens* employs wing dimorphism as a key adaptive strategy to environmental heterogeneity. While hormonal pathways and transcription factors governing nutrient-induced wing plasticity are known, how population density triggers developmental divergence remains unresolved. Here, we mechanistically dissect density-dependent wing morph determination, revealing tactile inter-individual contact as the primary signal. High-density conditions amplify gentle-touch frequency, which is detected by mechanosensitive ion channels *Nl*NompC and *Nl*NMDARs. Genetic silencing or pharmacological inhibition of these channels abolished density-induced long-winged morphogenesis. The conserved role of *NlNompC* in gentle-touch sensation was validated by rescuing tactile perception deficits in *Drosophila nompC* mutants. Crucially, *Nl*NompC integrates tactile cues into insulin/insulin-like growth factor signaling (IIS): crowding-driven mechanical stimuli upregulate *NlIlp3*, while suppressing *NlInR2*, to activate wing elongation programs. Epistasis experiments confirmed IIS as the key downstream pathway, with co-silencing *NlInR2* or *NlFoxO* rescuing the short-winged phenotype induced by *NlNompC* knockdown or low population density, silencing *NlIlp3* or *NlInR1* rescuing the long-winged phenotype induced by high population density. Our work uncovers a mechano-endocrine axis linking tactile perception to developmental plasticity, bridging ecological cues with molecular pathways. These findings redefine density sensing beyond chemical modalities and offer actionable targets for disrupting pest dispersal strategies, advancing sustainable agriculture.
