## Supplementary Table 1 for "Population density triggers wing dimorphism via *NlNompC*-mediated insulin signaling in *Nilaparvata lugens*": Supplementary table 1.xls

### Sheet: Sheet1
Supplementary Table 1. The main primers used in this study
Primer name*	Sequence (5'-3')†	Length (bp)	Purpose
NlNompC-RNAi-F	T7-CATCAGGCAGCGCAGAACAAT	492 bp	NlNompC dsRNA synthesis
NlNompC-RNAi-R	T7-CGGCGGGTCTGACTTCACTAT
NlNompC-RNAi-F	T7-CCACCTGGCTCGTCTATTTGATTC	448 bp	The second RNAi primers for NlNompC dsRNA synthesis
NlNompC-RNAi-R	T7-CTTCTTCAGCTTCCCTCCTCCACC
NlNMDAR1-RNAi-F	T7-CACCTACAATGTTTCGTTGTCGCC	430bp	NlNMDAR1 dsRNA synthesis
NlNMDAR1-RNAi-R	T7-GAACTCCCCAAGCAAACCAGATAG
NlNMDAR1-RNAi-F	T7-TTCAAAGGAGAGACTGGGAAGGTA	373bp	The second RNAi primers for NMDAR1 dsRNA synthesis
NlNMDAR1-RNAi-R	T7-AACCTTTGCAACAGAATGCTCTTG
NlNMDAR2-RNAi-F	T7-ATCAAGGTGTATGCCTACGGTGTG	445bp	NlNMDAR2 dsRNA synthesis
NlNMDAR2-RNAi-R	T7-ACTTGCCGGTGATTGGATCAGG
NlNMDAR2-RNAi-F	T7-ATCAACCATTGAGACACCGACCAC	434bp	The second RNAi primers for NMDAR2 dsRNA synthesis
NlNMDAR2-RNAi-R	T7-TTTGTGAAGCTCTCCTCTCCAGGC
NlPiezo-RNAi-F	T7-GCTCAAATGAATTGTGGCAGAGAG	600bp	NlPiezo dsRNA synthesis
NlPiezo-RNAi-R	T7-AATGAGTGCGGAACTTCTTGATGC
NlPiezo-RNAi-F	T7-TTGAAAGCGATAAAGGAGAAGGA	433bp	The second RNAi primers for NlPiezo dsRNA synthesis
NlPiezo-RNAi-R	T7-AACCCAACCATTTGGCATAGTTAA
NlInR1-RNAi-F	T7-CAAGTCCTACCTCAGGCTGC	587bp	NlInR1 dsRNA synthesis
NlInR1-RNAi-R	T7-GCGCTGTGGTAGAAGGAGAGG
NlInR2-RNAi-F	T7-AGCTGTGCAGGGAGAATGTT	517 bp	NlInR2 dsRNA synthesis
NlInR2-RNAi-R	T7-AGTCCCTTGGTACCTTTCCG
NlIlp3-F	T7-GCTGATTTTGGGGATTGAGA	373bp	NlIlp3 dsRNA synthesis
NlIlp3-R	T7-CAGCGCAGTACATTTTGAGC
NlFoxo-RNAi-F	T7-AACTCGATCAGACACAACCT	361 bp	NlFoxO dsRNA synthesis
NlFoxo-RNAi-R	T7-CGACGGCCGGAATCGGCGAC
GFP-RNAi-F	T7-ACCCTCGTGACCACCCTGACCTAC	502 bp	dsGFP synthesis
GFP-RNAi-R	T7-GAATTCGATTGGATCGCCCTTGAC
pILP3-F	CACAGCAGCGGCCTGGTGCCGCGCGGCAGCCATATGAAGGATCTAGTGTTGATCTCC		Expression of NlILP3 in E. coli (NdeI site is underlined)pET-28a 6×his标签，354bp
pILP3-R	AGCCGGATCTCAGTGGTGGTGGTGGTGGTGCTCGAGTTAAGCGCAGTACATTTTGAG		Expression of NlILP3 in E. coli (XhoI site is underlined)
pNompC-F	GATCTGGAAGTTCTGTTCCAGGGGCCCCTGGGATCCATGAGTACTAACGCGAGACGTAAACC		Expression of NlNompC in E. coli (BamH I site is underlined)pGEX-6P-2 1227 GST标签
pNompC-R	GCAGATCGTCAGTCAGTCACGATGCGGCCGCTCGAGTTTCTCTCCTTTCAATAATAATGT		Expression of NlNompC in E. coli (XhoI site is underlined)
QNlNompC-F	GTCAAAACGACGATGGACAAACGC	103bp	qRT-PCR for NlNompC
QNlNompC-R	GCTATGGAAGCACTGGCACGGACT
QNlNMDAR1-F	GACGAAGGCTATGTGTGGATTGTG	140bp	qRT-PCR for NlNMDAR1
QNlNMDAR1-R	GCTGATGCGAGAACGTAAATGCTA
QNlNMDAR2-F	AATGCTGCTGTCCGTGTTCTTCCA	136 bp	qRT-PCR for NlNMDAR2
QNlNMDAR2-R	GGTGAGCTGAATCGACCGCTTTTT
QNlPiezo-F	CTATTCTTGCATCTCGAGGAGCTG	182	qRT-PCR for NlPiezo
QNlPiezo-R	ATGATGATTGGCCGGTTCACGG
QNlInR1-F	CTGGAGGAAGGCAACTCACACACC	143 bp	qRT-PCR for NlInR1
QNlInR1-R	ACAGACGAGTAGCCCTGGATCTCA
QNlInR2-F	CTCTTGCCGAACAGCCTTAC	152 bp	qRT-PCR for NlInR2
QNlInR2-R	GGGTCGTTTAGTGGGTCTGA
QNlAkt-F	GTGAAGGACCCGAACAA	136 bp	qRT-PCR for NlAkt
QNlAkt-R	TCACCTGTGGCTTGAATAG
QNlFoxO-F	CAGAGCATCTCACCGTCGTA	244 bp	qRT-PCR for NlFoxo
QNlFoxO-R	GCAGCTGTTGTTGCTGTTGT
QNlIlp3-F	ATACTGCGGCCAATAGCAAG	108 bp	qRT-PCR for NlIlp3
QNlIlp3-R	TCTCAATCCCCAAAATCAGC
QNl18S-F	ATGAGCAGCAGTAATGAAAGT	147bp	qRT-PCR for Nl18s
QNl18S-R	CAGACGAAGGGTTTTGACAAG
QNlvg-F1	ACCCAACTCAGCCAAAGAATC	192bp	qRT-PCR for Nlvg
QNlvg-R1	GCTCTGTGATGTGAATACTGGTAA
QKr-h1-F	AGAAAGCGCTCCAAGATGAT	89bp	qRT-PCR for NlKr-h1
QKr-h1-R	GAGGCCTTGGCATAGTGAAT
QMet-F	GGTGGTAAACGGATTGGAAA	100bp	qRT-PCR for NlMet
QMet-R	TATCGAGTTGGCTGACGATG
QEcR-F	ACAACGCGCTCACTTGTGAA	170bp	qRT-PCR for NlEcR
QEcR-R	CGTCGGAATGAGGCCTGAG
QUSP-F	CTGGAAGCGGAGAAGCTGG	128bp	qRT-PCR for NlUSP
QUSP-R	TTGGGCGAAACATATTCCACA
QE75-F	AAGAAGTGCATCGCTGTCGGC	172bp	qRT-PCR for NlE75
QE75-R	GTTTGCTTGCGACGGTGG
NompC1-R1	TGGCCACTTCAGAGTAGT	365bp	Detection of NompC1 mutant strain
NompC1-F1	CTTCGATACGGAAGGACGA
Gal4-F	ACAAGCATGCGATATTTGCCGACT	384bp	Detection of 19-12-Gal4 mutant strain
Gal4-R	CTCTCTTCCGATGATGATGTCGC
NompCf00914-F	CAAATTGTTGCTAACAAAACGC	755bp	Detection of NompCf00914 mutant strain
NompCf00914-R	GCGGCGACTGAGATGTCCTAA
NlNompC-F	CTAACAAACCCCAGCGATAAGACA	743bp	Detection of UAS-NlNompC mutant strain
NlNompC-R	CAAAGTTGAATCAAATAGACGAGCC
NlNompC-F1	ACGGAGTTTCGACTGCGGGAAAG		Detection of inserted fragments of UAS-NlNompC mutant strains
NlNompC-R1	AGCTTTTTGAGGGGGCAATAAACAG
NlNompC-F2	TTTCAACGCTTCAAAAGTGGTGAT		Detection of inserted fragments of UAS-NlNompC mutant strains
NlNompC-R2	GGAGTGCCATCGCCCTTATCATCT
NlNompC-F3	GCGCCCCTGCAGGTCGGAGTA		Detection of UAS-NlNompC mutant strains by inserting full-length fragments
NlNompC-R3	AATGTTGAGAGTCAGCAGTAGCC
UAS-NompC-F	CAAAGATCCTCTAGAGGTACCCTAGGCAGGCGGCACTTCCT		Expression of UAS-NlNompC in E. coli (Kpni site is underlined)
UAS-NompC-R	TGAATAGGGAATTGGGAATTCGCCACCATGAGTACTAACGCGAGACG		Expression of UAS-NlNompC in E. coli (EcoRI site is underlined)
ATTB-F	AGGACAGTACTCCGACCTGCAGGGGCGCGCCGTCGACGATGTAGGT		Expression of UAS-NlNompC in E. coli (SbfI site is underlined)
ATTB-R	ATCCAAGCTTGCATGGTCGAGATGCCCGCC		Expression of UAS-NlNompC in E. coli
NlNompC sense probe	FAM-UUCACCGAGCCCUGCAUUGCUGCUAUGUGG		The oligonucleotide probe for in situ hybridization assay
NlNompC antisense probe	FAM-CCACAUAGCAGCAAUGCAGGGCUCGGUGAA
* Additional primers provided on request.
†T7, 5ˊ- TAATACGACTCACTATAGGG-3ˊ
